# Topologically associating domain boundaries are enriched in early firing origins and restrict replication fork progression

**DOI:** 10.1101/2020.10.21.348946

**Authors:** Emilia Puig Lombardi, Madalena Tarsounas

## Abstract

Topologically associating domains (TADs) are units of the genome architecture defined by binding sites for the CTCF transcription factor and cohesin-mediated loop extrusion. Genomic regions containing DNA replication initiation sites have been mapped in the proximity of TAD boundaries. However, the factors that determine this positioning have not been identified. Moreover, the impact of TADs on the directionality of replication fork progression remains unknown. Here we use EdU-seq technology to map origin firing sites at 10 kb resolution and to monitor replication fork progression after restart from hydroxyurea arrest. We show that origins firing in early/mid S-phase within TAD boundaries map to two distinct peaks flanking the centre of the boundary, which is occupied by CTCF and cohesin. When transcription is inhibited chemically or deregulated by oncogene overexpression, replication origins become repositioned to the centre of the TAD. Furthermore, we demonstrate the strikingly asymmetric fork progression initiating from origins located within TAD boundaries. Divergent CTCF binding sites and neighbouring TADs with different replication timing (RT) cause fork stalling in regions external to the TAD. Thus, our work assigns for the first time a role to transcription within TAD boundaries in promoting replication origin firing and demonstrates how genomic regions adjacent to the TAD boundaries could restrict replication progression.
