## Supplemental Table 1 for "Topologically associating domain boundaries are enriched in early firing origins and restrict replication fork progression"

### Sheet: Data_accession
Cell line	Assay	Description	Accession	Reference
U2OS	EdU-seq	EdU-seq/release of U2OS cells expressing normal levels of cyclin E: 14 h HU arrest and release for 30 min	SRR6365089	Macheret and Halazonetis 2018
U2OS	EdU-seq	EdU-seq/release of U2OS cells expressing normal levels of cyclin E: 14 h HU arrest and release for 90 min	SRR6365088	Macheret and Halazonetis 2018
U2OS	EdU-seq	EdU-seq/release of U2OS cells expressing normal levels of cyclin E: 14 h HU arrest and release for 150 min	SRR6365101	Macheret and Halazonetis 2018
U2OS	EdU-seq	EdU-seq/release of U2OS cells overexpressing cyclin E for 2-3 days: 10 h HU arrest and release for 30 min	SRR6365094	Macheret and Halazonetis 2018
U2OS	EdU-seq	EdU-seq/release of U2OS cells overexpressing cyclin E for 2-3 days: 6 h HU arrest and release for 60 min	SRR6365091	Macheret and Halazonetis 2018
U2OS	EdU-seq	EdU-seq/release of U2OS cells overexpressing cyclin E for 2-3 days: 6 h HU arrest and release for 90 min	SRR6365090	Macheret and Halazonetis 2018
U2OS	EdU-seq	EdU-seq/release of U2OS cells overexpressing cyclin E for 2-3 days: 6 h HU arrest and release for 150 min	SRR6365093	Macheret and Halazonetis 2018
H1299	EdU-seq	EdU-seq/release of H1299 cells expressing normal levels of β-catenin: 12 h HU arrest and release for 120 min	SRP269803	Unpublished data
H1299	EdU-seq	EdU-seq/release of H1299 cells overexpressing β-catenin for 24hrs: 12 h HU arrest and release for 120 min	SRP269803	Unpublished data
U2OS	EdU-seq	Constitutive origin detection in U2OS cells expressing normal levels of cyclin E: 14 h after mitotic shake-off	SRR6365053, SRR6365054	Macheret and Halazonetis 2018
U2OS	EdU-seq	Oncogene-induced origin detection in U2OS cells overexpressing cyclin E: 6 h after mitotic shake-off	SRR6365067, SRR6365068	Macheret and Halazonetis 2018
U2OS	EdU-seq	Oncogene-induced origin detection in U2OS cells overexpressing cyclin E: 10 h after mitotic shake-off	SRR6365052, SRR6365057	Macheret and Halazonetis 2018
U2OS	EdU-seq	EdU-seq of U2OS cells expressing normal levels of cyclin E: 14 h after mitotic shake-off not treated with DRB (control)	SRR6365080, SRR6365081	Macheret and Halazonetis 2018
U2OS	EdU-seq	EdU-seq of U2OS cells expressing normal levels of cyclin E: 14 h after mitotic shake-off treated with DRB for the first 9 hours of G1	SRR6365077	Macheret and Halazonetis 2018
H1299	EdU-seq	Constitutive origin detection in H1299 cells expressing normal levels of β-catenin: 10 h after mitotic shake-off	SRP269803	Unpublished data
H1299	EdU-seq	Constitutive origin detection in H1299 cells expressing normal levels of β-catenin: 12 h after mitotic shake-off	SRP269803	Unpublished data
H1299	EdU-seq	Oncogene-induced origin detection in H1299 cells overexpressing β-catenin: 10 h after mitotic shake-off	SRP269803	Unpublished data
H1299	EdU-seq	Oncogene-induced origin detection in H1299 cells overexpressing β-catenin: 12 h after mitotic shake-off	SRP269803	Unpublished data
U2OS	REPLI-seq	REPLI-seq of U2OS cells expressing normal levels of cyclin E: early S phase fraction	SRR6363337, SRR6363338, SRR6363345	Macheret and Halazonetis 2018
U2OS	REPLI-seq	REPLI-seq of U2OS cells expressing normal levels of cyclin E: mid S phase fraction	SRR6363341, SRR6363342	Macheret and Halazonetis 2018
U2OS	REPLI-seq	REPLI-seq of U2OS cells expressing normal levels of cyclin E: late S phase fraction	SRR6363348, SRR6363350	Macheret and Halazonetis 2018
U2OS	EU-seq	EU-seq of U2OS cells expressing normal levels of cyclin E: 2 h after mitotic shake-off	SRR6365107	Macheret and Halazonetis 2018
U2OS	EU-seq	EU-seq of U2OS cells expressing normal levels of cyclin E: 4 h after mitotic shake-off	SRR6365105	Macheret and Halazonetis 2018
U2OS	EU-seq	EU-seq of U2OS cells expressing normal levels of cyclin E: 6 h after mitotic shake-off	SRR6365111	Macheret and Halazonetis 2018
U2OS	EU-seq	EU-seq of U2OS cells expressing normal levels of cyclin E: 14 h after mitotic shake-off	SRR6365109	Macheret and Halazonetis 2018
U2OS	EU-seq	EU-seq of U2OS cells overexpressing cyclin E for 2-3 days: 6 h after mitotic shake-off	SRR6365110	Macheret and Halazonetis 2018
A549, H1-ESC, K562, GM12878, LNCaP, IMR-90, HCT116, PANC-1	ChIP-seq	Intersection of CTCF ChIP-seq peaks (ENCODE project): ENCSR000DNA, ENCSR000DLK, ENCSR000AMF, ENCSR000DPF, ENCSR000DMA, ENCSR000AKB, ENCSR315NAC, ENCSR000DWE, ENCSR000BNH, ENCSR000AKO, ENCSR000DKV, ENCSR000DZN, ENCSR000EFI, ENCSR000DYD, ENCSR000BPJ, ENCSR000DRZ, ENCSR240PRQ, ENCSR000DTO, ENCSR000BSE, ENCSR000EGM, ENCSR203QEB	GSM822289, GSM822297, GSM733672, GSM1022640, GSM822311, GSM733752, GSE105500, GSM749733, GSM803419, GSM733719, GSM822312, GSM935611, GSM935404, GSM1003606, GSM1010820, GSM749706, GSE123205, GSM1022652, GSM1010903, GSM935407, GSE105295	ENCODE
GM12878, IMR-90, HCT116, H1-ESC, A549, K562	ChIP-seq	Intersection of RAD21 ChIP-seq peaks (ENCODE project): ENCSR000DYE, ENCSR000BUC, ENCSR000BLD, ENCSR000FAD, ENCSR000BMY, ENCSR000BKV, ENCSR000EAC, ENCSR000EFJ, ENCSR000BSB, ENCSR000ECE	GSM935300, GSM1010761, GSM803466, GSM935319, GSM803416, GSM803447, GSM935332, GSM935624, GSM1010848, GSM935379	ENCODE
A549, IMR-90, GM12878, K562	ChIP-seq	Intersection of SMC3 ChIP-seq peaks (ENCODE project): ENCSR481YWD, ENCSR000HPG, ENCSR000DZP, ENCSR000EGW	GSE91798, GSE91403, GSM935376, GSM935310	ENCODE
A549	Hi-C	TAD maps in A549 (adenocarcinomic human alveolar basal epithelial) cells	3D Genome Browser	ENCODE (Sanyal et al. 2012)
Caki-2	Hi-C	TAD maps in Caki-2 (human clear cell renal cell carcinoma) cells	3D Genome Browser	ENCODE (Sanyal et al. 2012)
G-401	Hi-C	TAD maps in G-401 (human kidney rhabdoid tumor) cells	3D Genome Browser	ENCODE (Sanyal et al. 2012)
GM12878	Hi-C	TAD maps in GM12878 (human lymphoblastoid) cells, liftOver to hg19 coordinates	3D Genome Browser	Rao et al. 2014
H1-ESC	Hi-C	TAD maps in H1-ESC (human embryonic stem cells)	3D Genome Browser	Dixon et al. 2015
H1-MES	Hi-C	TAD maps in H1-MES (H1-derived mesendoderm cells)	3D Genome Browser	Dixon et al. 2015
H1-MSC	Hi-C	TAD maps in H1-MSC (H1-derived mesenchymal stem cells)	3D Genome Browser	Dixon et al. 2015
H1-NPC	Hi-C	TAD maps in H1-NPC (H1-derived neural progenitor cells)	3D Genome Browser	Dixon et al. 2015
H1-TRO	Hi-C	TAD maps in H1-TRO (H1-derived trophoblastic cells)	3D Genome Browser	Dixon et al. 2015
HCT116	Hi-C	TAD maps in control HCT116-Scc1-mAID cells (human colorectal carcinoma, auxin-untreated) cells, liftOver to hg19 coordinates	3D Genome Browser	Rao et al. 2017
HMEC	Hi-C	TAD maps in HMEC (human primary mammary epithelial) cells, liftOver to hg19 coordinates	3D Genome Browser	Rao et al. 2014
HUVEC	Hi-C	TAD maps in HUVEC (human umbilical vein endothelial) cells, liftOver to hg19 coordinates	3D Genome Browser	Rao et al. 2014
IMR-90	Hi-C	TAD maps in IMR-90 (normal human lung fibroblast) cells, liftOver to hg19 coordinates	3D Genome Browser	Rao et al. 2014
K562	Hi-C	TAD maps in K562 (human immortalised myelogenous leukemia) cells, liftOver to hg19 coordinates	3D Genome Browser	Rao et al. 2014
KBM-7	Hi-C	TAD maps in KBM-7 (human myeloid leukemia) cells, liftOver to hg19 coordinates	3D Genome Browser	Rao et al. 2014
LNCaP	Hi-C	TAD maps in LNCaP (androgen-sensitive human prostate adenocarcinoma) cells	3D Genome Browser	ENCODE (Sanyal et al. 2012)
NCI-H460	Hi-C	TAD maps in NCI-H460 (human large-cell lung carcinoma) cells	3D Genome Browser	ENCODE (Sanyal et al. 2012)
NHEK	Hi-C	TAD maps in NHEK (primary normal human epidermal keratinocyte) cells, liftOver to hg19 coordinates	3D Genome Browser	Rao et al. 2014
PANC-1	Hi-C	TAD maps in PANC-1 (human carcinoma of the exocrine pancreas) cells	3D Genome Browser	ENCODE (Sanyal et al. 2012)
RPMI-7951	Hi-C	TAD maps in RPMI-7951 (human skin malignant melanoma) cells	3D Genome Browser	ENCODE (Sanyal et al. 2012)
SJCRH30	Hi-C	TAD maps in SJCRH30 (human alveolar rhabdomyosarcoma) cells	3D Genome Browser	ENCODE (Sanyal et al. 2012)
SK-MEL-5	Hi-C	TAD maps in SK-MEL-5 (human metastatic cutaneous melanoma) cells	3D Genome Browser	ENCODE (Sanyal et al. 2012)
SK-N-DZ	Hi-C	TAD maps in SK-N-DZ (human neuroblastoma) cells	3D Genome Browser	ENCODE (Sanyal et al. 2012)
SK-N-MC	Hi-C	TAD maps in SK-N-MC (human peripheral primitive neuroectodermal tumor) cells	3D Genome Browser	ENCODE (Sanyal et al. 2012)
T470	Hi-C	TAD maps in T470 (human breast carcinoma) cells	3D Genome Browser	ENCODE (Sanyal et al. 2012)
